# Yes Associated Transcriptional Regulator 1 (YAP1) and WW Domain Containing Transcription Regulator (WWTR1) are required for murine pregnancy initiation

**DOI:** 10.1101/2024.05.09.592984

**Authors:** Genna E. Moldovan, Noura Massri, Erin Vegter, Ivonne L Pauneto-Delgado, Gregory W. Burns, Niraj Joshi, Bin Gu, Ripla Arora, Asgerally T. Fazleabas

## Abstract

Endometrial stromal cell decidualization is required for pregnancy success. Although this process is integral to fertility, many of the intricate molecular mechanisms contributing to decidualization remain undefined. One pathway that has been implicated in endometrial stromal cell decidualization in humans *in vitro* is the Hippo signaling pathway. Two previously conducted studies showed that the effectors of the Hippo signaling pathway, YAP1 and WWTR1, were required for decidualization of primary stromal cells in culture. To investigate the *in vivo* role of YAP1 and WWTR1 in decidualization and pregnancy initiation, we generated a *Progesterone Cre* mediated partial double knockout (pdKO) of *Yap1* and *Wwtr1*. Female pdKOs exhibited subfertility, a compromised decidualization response, partial interruption in embryo transport, blunted endometrial receptivity, delayed implantation and subsequent embryonic development, and a unique transcriptional profile. Bulk mRNA sequencing revealed aberrant maternal remodeling evidenced by significant alterations in extracellular matrix proteins at 7.5 days post-coitus in pdKO dams and enrichment for terms associated with fertility-compromising diseases like pre-eclampsia and endometriosis. Our results indicate a required role for YAP1 and WWTR1 for successful mammalian uterine function and pregnancy success.
