## Supplementary Table 1 for "Yes Associated Transcriptional Regulator 1 (YAP1) and WW Domain Containing Transcription Regulator (WWTR1) are required for murine pregnancy initiation"

### Sheet: Sheet1
Antibody	Company	Serial #	Host Species
YAP1	Cell Signaling Technology	14074	Rabbit
TAZ (WWTR1)	Cell Signaling Technology	72804	Rabbit
ER	Invitrogen	MA5-13304	Mouse
PGR	Invitrogen	MA5-14505	Rabbit
Ki67	BD Pharmigen	BD550609	Mouse
ASMA	Cell Signaling Technology	19245	Rabbit
