## Supplementary Table 2 for "Yes Associated Transcriptional Regulator 1 (YAP1) and WW Domain Containing Transcription Regulator (WWTR1) are required for murine pregnancy initiation"

### Sheet: Sheet1
Gene Symbol	Species	Application	Forward	Reverse
36b4	Mouse	qPCR	CAT CAC CAC GAA AAT CTC CA	TTG TCA AAC ACC TGC TGG AT
18s	Mouse	qPCR	GTA ACC CGT TGA ACC CCA TT	CCA TCC AAT CGG TAG TAG CG
Wnt4	Mouse	qPCR	AGT GCC AAT ACC AGT TCC G	CAC ACT TCT CCA GTT CTC CAC
Bmp2	Mouse	qPCR	CGC AGC TTC CAT CAC GAA	GCT TCC TGT ATC TGT TCC CG
Ccn1	Mouse	qPCR	CCA GTG TAC AGC AGC CTA AA	CTG GAG CAT CCT GCA TAA GTA A
Areg	Mouse	qPCR	CTG AGG ACA ATG CAG GGT AAA	ATC TGG AAC CAT CCG AAA GC
Prl3c1	Mouse	qPCR	GCC ACA CGA TAT GAC CGG AA	TTT GCT CCC TCC AGA ACG AC
Yap1	Mouse	qPCR	GAA AGG GCT CTA GTG GGT AAA G	AAA TCA GGC TAA GGG AAG TAA GG
Wwtr1	Mouse	qPCR	CCA ATG CAC TGA CCA CTC A	CTC CTC TTG ACG CAT CCT AAT C
Pgr	Mouse	qPCR	TGT CAC TAT GGC GTG CTT AC	CTC CTT CAT CCT CTG CTC ATT T
Esr1	Mouse	qPCR	AAC CGC CCA TGA TCT ATT CTG	AGA TTC AAG TCC CCA AAG CC
Ccn2	Mouse	qPCR	GGG CCT CTT CTG CGA TTT C	ATC CAG GCA AGT GCA TTG GTA
Muc1	Mouse	qPCR	GCT GGT GCT GGT CTG TAT TT	CCA CAG CTG GGT TGG TAT AAG
Muc4	Mouse	qPCR	AAT GTT CCT GCC TAT ACT GCC	TTG TAT GGT TCC TGG GTC AC
Ltf	Mouse	qPCR	ATC TCT GTG CCC TGT GTA TTG	ACA TTT CCT GCC TTC TCA GC
C3	Mouse	qPCR	GTG GTC ACT CAG GGA TCT AAT G	GCT CCA ATC AGG GTG TAG TAA G
Ihh	Mouse	qPCR	CAT CTT CAA GGA CGA GGA GAA C	CGC CAG CAG TCC ATA CTT ATT
Nr2f2	Mouse	qPCR	AGG AGA GAG AGA GAG AGA GAG A	GGA AGC TGA GGG TCA GAT AAA G
