## Supplementary Table 3 for "Yes Associated Transcriptional Regulator 1 (YAP1) and WW Domain Containing Transcription Regulator (WWTR1) are required for murine pregnancy initiation"

### Sheet: Sheet1
Genotype	n	Total number of litters	Total number of pups	Mean pups per litter	Mean litter per mouse	Mean pups per litter ± SEM	Mean litter per mouse ± SEM
Pgr+/+ Yapfl/f Wwtr1fl/fl	4	27	247	9.14815	6.75	9.1±0.15	6.75±0.1
PgrCre/+ Yapfl/+ Wwtr1fl/fl	4	15	77	5.13333	3.75	5.1±0.32*	3.8±0.44*
